# Epigenetic insights into neuropsychiatric and cognitive symptoms in Parkinson’s disease: A DNA co-methylation network analysis

**DOI:** 10.1101/2023.07.20.549825

**Authors:** Joshua Harvey, Adam R. Smith, Luke S. Weymouth, Rebecca G. Smith, Isabel Castanho, Leon Hubbard, Byron Creese, Kate Bresner, Nigel Williams, Ehsan Pishva, Katie Lunnon

## Abstract

Parkinson’s disease is a highly heterogeneous disorder, encompassing a complex spectrum of clinical presentation including motor, sleep, cognitive and neuropsychiatric symptoms. We aimed to investigate genome-wide DNA methylation networks in post-mortem Parkinson’s disease brain samples and test for region-specific association with common neuropsychiatric and cognitive symptoms. Of traits tested, we identify a co-methylation module in the substantia nigra with significant correlation to depressive symptoms and with ontological enrichment for terms relevant to neuronal and synaptic processes. Notably, expression of the genes annotated to the methylation loci present within this module are found to be significantly enriched in neuronal subtypes within the substantia nigra. These findings highlight the potential involvement of neuronal-specific changes within the substantia nigra with regard to depressive symptoms in Parkinson’s disease.
