## Supplementary Tables for "Epigenetic insights into neuropsychiatric and cognitive symptoms in Parkinson’s disease: A DNA co-methylation network analysis"

### Sheet: ST1. Demographics
Supplementary Table 1: Demographic summary and confounding variables for outcome groups tested. For continuous variables the mean value for each group (Positive = individuals with symptom annotations, Negative = individuals with no symptom annotations) and Standard Deviation (StDev) are shown for each group.The p-value of groupwise differences measured using a Mann Whitney U Test is shown. As sex…
Subset	Variable	Mean (Positive Group)	Mean (Negative Group)	StDev (Positive Group)	StDev (Negative Group)	p-value
Aggression	Age of onset (Years)	60.3611	65.9625	16.8067	10.0132	0.206526
	Age at death (Years)	75.6	78.95	7.0666	5.95532	0.0684985
	CN Predicted NeuN+ Proportion	0.128638	0.145712	0.0662118	0.0629622	0.336634
	FC Predicted NeuN+ Proportion	0.275674	0.3002	0.103128	0.101791	0.508799
	SN Predicted NeuN+ Proportion	0.105195	0.108687	0.0273649	0.0268231	0.850122
	Post Mortem Interval (Hours)	14.4213	14.3773	6.65915	6.18123	0.880696
	Sex	5/15	26/52	-	-	0.65
Anxiety	Age of onset (Years)	61.4559	66.7812	13.6617	10.0751	0.0256954
	Age at death (Years)	77.2353	78.8182	6.66087	6.08885	0.352622
	CN Predicted NeuN+ Proportion	0.141885	0.142313	0.0680458	0.0619729	0.851289
	FC Predicted NeuN+ Proportion	0.299126	0.293379	0.0942803	0.106301	0.616571
	SN Predicted NeuN+ Proportion	0.108796	0.107566	0.0259979	0.0274295	0.858781
	Post Mortem Interval (Hours)	14.1406	14.511	4.87815	6.8694	0.766162
	Sex	16/17	15/50	-	-	0.02
Dementia	Age of onset (Years)	63.9359	65.5932	13.3605	10.4521	0.595747
	Age at death (Years)	77.7805	78.6271	6.72872	6.01979	0.581496
	CN Predicted NeuN+ Proportion	0.146063	0.139275	0.0589815	0.0673375	0.525849
	FC Predicted NeuN+ Proportion	0.300873	0.291029	0.0981214	0.105558	0.807019
	SN Predicted NeuN+ Proportion	0.103871	0.110773	0.0268197	0.0267007	0.454353
	Post Mortem Interval (Hours)	14.9912	13.9511	5.99553	6.43776	0.384744
	Sex	10/31	21/36	-	-	0.27
Depression	Age of onset (Years)	63.6316	65.7583	8.90921	13.1108	0.0909984
	Age at death (Years)	76.7105	79.2419	6.70582	5.88882	0.0917504
	CN Predicted NeuN+ Proportion	0.139789	0.143408	0.0661755	0.0628421	0.649322
	FC Predicted NeuN+ Proportion	0.291674	0.297493	0.0916301	0.108489	0.877641
	SN Predicted NeuN+ Proportion	0.1142	0.103951	0.027542	0.0257884	0.0451537
	Post Mortem Interval (Hours)	13.5849	14.8724	5.11469	6.83694	0.237315
	Sex	17/20	14/47	-	-	0.03
Halucination	Age of onset (Years)	63.2213	67.7568	12.5055	9.61309	0.0873119
	Age at death (Years)	78.0794	78.6216	5.55994	7.46604	0.569586
	CN Predicted NeuN+ Proportion	0.133553	0.160738	0.0631485	0.0617532	0.0720731
	FC Predicted NeuN+ Proportion	0.286529	0.311978	0.103345	0.098745	0.3818
	SN Predicted NeuN+ Proportion	0.103076	0.116305	0.0241429	0.029356	0.100255
	Post Mortem Interval (Hours)	13.5391	15.8452	6.07052	6.35952	0.0997758
	Sex	21/41	10/26	-	-	0.69
Sleep disturbance	Age of onset (Years)	63.1458	66.65	9.57388	13.2289	0.0211335
	Age at death (Years)	76.6667	79.7692	5.97987	6.27668	0.00925313
	CN Predicted NeuN+ Proportion	0.142293	0.142052	0.0568283	0.0704636	0.889966
	FC Predicted NeuN+ Proportion	0.288717	0.301313	0.103774	0.101002	0.704203
	SN Predicted NeuN+ Proportion	0.102203	0.113382	0.0238749	0.0284998	0.0629381
	Post Mortem Interval (Hours)	13.4829	15.1854	6.4252	6.0327	0.180116
	Sex	10/36	21/31	-	-	0.08

### Sheet: ST2. missMethyl GO analysis SN
Supplementary Table 2: Top Gene ontology enrichment terms calculated using missMethyl for the 1375 probes present in the depression associated substantia nigra module. Present is the gene ontology ID, the term type (CC = Cellular Compartment, BP = Biological Processes, MF = Molecular Function), a description of the term. N refers the total number of probes in the pathway, DE refers to the number …
Ontology ID	Type	Description	N	DE	P.DE	FDR
GO:0019898	CC	extrinsic component of membrane	292	32	0.000537615	1
GO:0043954	BP	cellular component maintenance	62	12	0.000843292	1
GO:0045202	CC	synapse	1229	102	0.00128883	1
GO:0080144	BP	amino acid homeostasis	7	3	0.00202836	1
GO:0030054	CC	cell junction	1953	147	0.00230061	1
GO:0099558	BP	maintenance of synapse structure	20	6	0.0026204	1
GO:0048786	CC	presynaptic active zone	71	12	0.00319823	1
GO:0043435	BP	response to corticotropin-releasing hormone	5	3	0.00326446	1
GO:0071376	BP	cellular response to corticotropin-releasing hormone stimulus	5	3	0.00326446	1
GO:0017080	MF	sodium channel regulator activity	37	7	0.00358428	1
GO:0005899	CC	insulin receptor complex	4	3	0.00396758	1
GO:0047166	MF	1-alkenylglycerophosphoethanolamine O-acyltransferase activity	1	1	0.00544331	1
GO:0106056	BP	regulation of calcineurin-mediated signaling	36	7	0.0057619	1
GO:0070528	BP	protein kinase C signaling	31	7	0.00587613	1
GO:0020016	CC	ciliary pocket	3	2	0.00662164	1
GO:0020018	CC	ciliary pocket membrane	3	2	0.00662164	1
GO:2000649	BP	regulation of sodium ion transmembrane transporter activity	53	9	0.00782079	1
GO:0019901	MF	protein kinase binding	641	49	0.00795594	1
GO:0032984	BP	protein-containing complex disassembly	229	19	0.00810005	1
GO:0098831	CC	presynaptic active zone cytoplasmic component	16	5	0.0081897	1
GO:0098918	MF	structural constituent of synapse	18	5	0.00833481	1
GO:0008092	MF	cytoskeletal protein binding	934	72	0.00854378	1
GO:0099508	MF	voltage-gated ion channel activity involved in regulation of presynaptic membrane potential	3	2	0.00854804	1
GO:0098882	MF	structural constituent of presynaptic active zone	5	3	0.00882699	1
GO:0050957	BP	equilibrioception	7	3	0.00937882	1
GO:0005798	CC	Golgi-associated vesicle	78	7	0.00950785	1
GO:0005150	MF	interleukin-1, type I receptor binding	2	2	0.00956395	1
GO:0030276	MF	clathrin binding	67	9	0.00999281	1
GO:0007340	BP	acrosome reaction	37	5	0.0107304	1
GO:0048499	BP	synaptic vesicle membrane organization	25	5	0.0107468	1
GO:0090036	BP	regulation of protein kinase C signaling	17	5	0.0108821	1
GO:0060191	BP	regulation of lipase activity	87	10	0.0109935	1
GO:0097720	BP	calcineurin-mediated signaling	48	8	0.0110513	1
GO:0005774	CC	vacuolar membrane	425	29	0.0112589	1
GO:0007030	BP	Golgi organization	139	12	0.0115463	1
GO:0007215	BP	glutamate receptor signaling pathway	49	9	0.0116974	1
GO:0009898	CC	cytoplasmic side of plasma membrane	161	18	0.0128984	1
GO:0042995	CC	cell projection	2182	143	0.0131116	1
GO:0021699	BP	cerebellar cortex maturation	3	2	0.0133057	1
GO:0005152	MF	interleukin-1 receptor antagonist activity	3	2	0.0133646	1
GO:0060292	BP	long-term synaptic depression	29	6	0.0134171	1
GO:0099738	CC	cell cortex region	39	7	0.0138644	1
GO:0005041	MF	low-density lipoprotein particle receptor activity	15	4	0.0140712	1
GO:0030547	MF	signaling receptor inhibitor activity	27	5	0.0144583	1
GO:0120025	CC	plasma membrane bounded cell projection	2078	136	0.0152921	1
GO:0009235	BP	cobalamin metabolic process	14	3	0.0153147	1
GO:0071949	MF	FAD binding	36	5	0.0155191	1
GO:0010800	BP	positive regulation of peptidyl-threonine phosphorylation	26	5	0.0158048	1
GO:0038202	BP	TORC1 signaling	47	6	0.0162323	1
GO:0070131	BP	positive regulation of mitochondrial translation	12	2	0.016334	1
GO:0050848	BP	regulation of calcium-mediated signaling	72	9	0.016855	1
GO:0017053	CC	transcription repressor complex	70	9	0.0171266	1
GO:1903076	BP	regulation of protein localization to plasma membrane	98	11	0.0173214	1
GO:0042641	CC	actomyosin	75	12	0.017581	1
GO:0060809	BP	mesodermal to mesenchymal transition involved in gastrulation	3	2	0.0188138	1
GO:0070325	MF	lipoprotein particle receptor binding	27	5	0.0189019	1
GO:0019894	MF	kinesin binding	44	7	0.019067	1
GO:0007618	BP	mating	1	1	0.0190899	1
GO:0090461	BP	glutamate homeostasis	5	2	0.0197038	1
GO:0007205	BP	protein kinase C-activating G protein-coupled receptor signaling pathway	26	5	0.0204807	1
GO:0003779	MF	actin binding	411	39	0.0211532	1
GO:0032148	BP	activation of protein kinase B activity	30	5	0.0213242	1
GO:0086006	MF	voltage-gated sodium channel activity involved in cardiac muscle cell action potential	5	2	0.0217574	1
GO:1904262	BP	negative regulation of TORC1 signaling	18	3	0.0224113	1
GO:0034440	BP	lipid oxidation	108	9	0.0225192	1
GO:0030159	MF	signaling receptor complex adaptor activity	50	8	0.0225645	1
GO:0005903	CC	brush border	96	11	0.0226777	1
GO:0001695	BP	histamine catabolic process	1	1	0.0226984	1
GO:0046539	MF	histamine N-methyltransferase activity	1	1	0.0226984	1
GO:0005794	CC	Golgi apparatus	1492	89	0.0229213	1
GO:0032449	CC	CBM complex	5	2	0.0232866	1
GO:0098982	CC	GABA-ergic synapse	63	9	0.0234705	1
GO:0098684	CC	photoreceptor ribbon synapse	7	3	0.0236416	1
GO:0000921	BP	septin ring assembly	1	1	0.0237509	1
GO:0031629	BP	synaptic vesicle fusion to presynaptic active zone membrane	21	4	0.0240721	1
GO:0005938	CC	cell cortex	300	29	0.0242088	1
GO:0034198	BP	cellular response to amino acid starvation	46	5	0.0242611	1
GO:0046320	BP	regulation of fatty acid oxidation	31	5	0.0245056	1
GO:0043548	MF	phosphatidylinositol 3-kinase binding	26	5	0.0247728	1
GO:0033013	BP	tetrapyrrole metabolic process	61	5	0.0249203	1
GO:0030140	CC	trans-Golgi network transport vesicle	31	4	0.0253083	1
GO:0035613	MF	RNA stem-loop binding	13	3	0.025675	1
GO:0005543	MF	phospholipid binding	437	34	0.025805	1
GO:0016167	MF	glial cell-derived neurotrophic factor receptor activity	5	2	0.0263129	1
GO:1904045	BP	cellular response to aldosterone	3	2	0.0266918	1
GO:0006629	BP	lipid metabolic process	1313	70	0.0273733	1
GO:0140131	BP	positive regulation of lymphocyte chemotaxis	18	3	0.0277091	1
GO:0043433	BP	negative regulation of DNA-binding transcription factor activity	172	14	0.0277654	1
GO:0032982	CC	myosin filament	22	4	0.027882	1
GO:0099569	CC	presynaptic cytoskeleton	10	3	0.0281218	1
GO:0043956	MF	3-hydroxypropionyl-CoA dehydratase activity	1	1	0.0281456	1
GO:0018345	BP	protein palmitoylation	29	4	0.0284849	1
GO:0021932	BP	hindbrain radial glia guided cell migration	9	3	0.0287066	1
GO:0008466	MF	glycogenin glucosyltransferase activity	1	1	0.0291933	1
GO:0102751	MF	UDP-alpha-D-glucose:glucosyl-glycogenin alpha-D-glucosyltransferase activity	1	1	0.0291933	1
GO:0005009	MF	insulin-activated receptor activity	3	2	0.0295494	1
GO:0036477	CC	somatodendritic compartment	781	63	0.0298754	1
GO:0005280	MF	amino acid:proton symporter activity	6	2	0.03012	1
GO:0042587	CC	glycogen granule	7	2	0.0302575	1
GO:0032432	CC	actin filament bundle	74	11	0.0304332	1
GO:0032809	CC	neuronal cell body membrane	28	5	0.0304909	1
GO:0018107	BP	peptidyl-threonine phosphorylation	111	12	0.0304942	1
GO:0070721	CC	ISGF3 complex	3	1	0.0306353	1
GO:0072659	BP	protein localization to plasma membrane	268	23	0.0309261	1
GO:0060381	BP	positive regulation of single-stranded telomeric DNA binding	1	1	0.0314357	1
GO:0042162	MF	telomeric DNA binding	37	4	0.0316641	1
GO:0010799	BP	regulation of peptidyl-threonine phosphorylation	42	6	0.0317346	1
GO:0030228	MF	lipoprotein particle receptor activity	18	4	0.0318026	1
GO:0000414	BP	regulation of histone H3-K36 methylation	6	2	0.0321588	1
GO:1902430	BP	negative regulation of amyloid-beta formation	27	4	0.0325214	1
GO:0005000	MF	vasopressin receptor activity	6	2	0.0325544	1
GO:0008275	CC	gamma-tubulin small complex	4	2	0.0326738	1
GO:0008066	MF	glutamate receptor activity	26	6	0.0337602	1
GO:0051260	BP	protein homooligomerization	179	14	0.0342759	1
GO:0010897	BP	negative regulation of triglyceride catabolic process	5	2	0.034435	1
GO:0002068	BP	glandular epithelial cell development	29	5	0.0345512	1
GO:0044325	MF	transmembrane transporter binding	119	13	0.0348054	1
GO:1905167	BP	positive regulation of lysosomal protein catabolic process	4	2	0.0349245	1
GO:0003363	BP	lamellipodium assembly involved in ameboidal cell migration	1	1	0.0351145	1
GO:0021816	BP	extension of a leading process involved in cell motility in cerebral cortex radial glia guided migration	1	1	0.0351145	1
GO:0047708	MF	biotinidase activity	2	1	0.0352958	1
GO:0033787	MF	cyanocobalamin reductase (cyanide-eliminating) activity	1	1	0.0353153	1
GO:0019903	MF	protein phosphatase binding	144	13	0.0356458	1
GO:0072320	MF	volume-sensitive chloride channel activity	4	2	0.0362484	1
GO:0044298	CC	cell body membrane	31	5	0.0365801	1
GO:0072583	BP	clathrin-dependent endocytosis	44	6	0.0372004	1
GO:0043560	MF	insulin receptor substrate binding	10	3	0.0374762	1
GO:0050750	MF	low-density lipoprotein particle receptor binding	22	4	0.0375326	1
GO:2001135	BP	regulation of endocytic recycling	18	4	0.0376155	1
GO:0072357	CC	PTW/PP1 phosphatase complex	7	2	0.0381811	1
GO:0007020	BP	microtubule nucleation	32	5	0.0385555	1
GO:2000292	BP	regulation of defecation	1	1	0.0389793	1
GO:0014701	CC	junctional sarcoplasmic reticulum membrane	9	3	0.0390801	1
GO:0072092	BP	ureteric bud invasion	3	2	0.0391804	1
GO:0032429	BP	regulation of phospholipase A2 activity	9	2	0.0392462	1
GO:0006539	BP	glutamate catabolic process via 2-oxoglutarate	1	1	0.0399346	1
GO:0047988	MF	hydroxyacid-oxoacid transhydrogenase activity	1	1	0.0399346	1
GO:1903893	BP	positive regulation of ATF6-mediated unfolded protein response	1	1	0.0406002	1
GO:0071872	BP	cellular response to epinephrine stimulus	11	3	0.0407157	1
GO:0010763	BP	positive regulation of fibroblast migration	14	4	0.0409169	1
GO:1904170	BP	regulation of bleb assembly	2	1	0.0410946	1
GO:1904172	BP	positive regulation of bleb assembly	2	1	0.0410946	1
GO:0009250	BP	glucan biosynthetic process	43	5	0.0412876	1
GO:0014860	BP	neurotransmitter secretion involved in regulation of skeletal muscle contraction	1	1	0.0415468	1
GO:0035418	BP	protein localization to synapse	62	9	0.0417104	1
GO:0034405	BP	response to fluid shear stress	34	5	0.0417454	1

### Sheet: ST3. KEGG Pathway Enrichment SN
Supplementary Table 3: Top KEGG Pathways enriched as calculated using missMethyl for the 1375 probes present in the depression associated substantia nigra module. Present is the pathway ID, a description of the term. N refers the total number of probes in the pathway, DE refers to the number present in the module, P.DE refers to the uncorrected P-value and FDR refers to the false discovery rate a…
Pathway ID	Description	N	DE	P.DE	FDR
path:hsa04150	mTOR signaling pathway	152	18	0.00139901	0.206909
path:hsa04910	Insulin signaling pathway	131	16	0.00144529	0.206909
path:hsa04072	Phospholipase D signaling pathway	144	20	0.00176343	0.206909
path:hsa04211	Longevity regulating pathway	88	12	0.00697313	0.613636
path:hsa04213	Longevity regulating pathway - multiple species	61	9	0.0107692	0.70661
path:hsa04914	Progesterone-mediated oocyte maturation	87	10	0.0120445	0.70661
path:hsa04371	Apelin signaling pathway	135	14	0.0238091	0.99974
path:hsa04261	Adrenergic signaling in cardiomyocytes	148	16	0.0278032	0.99974
path:hsa04152	AMPK signaling pathway	118	13	0.0278653	0.99974
path:hsa04960	Aldosterone-regulated sodium reabsorption	36	6	0.0284017	0.99974
path:hsa04022	cGMP-PKG signaling pathway	161	15	0.0612285	1
path:hsa04931	Insulin resistance	105	10	0.0639109	1
path:hsa04925	Aldosterone synthesis and secretion	95	11	0.0718961	1
path:hsa04114	Oocyte meiosis	116	9	0.0743279	1
path:hsa04977	Vitamin digestion and absorption	23	3	0.0759647	1
path:hsa04919	Thyroid hormone signaling pathway	117	11	0.0760285	1
path:hsa00062	Fatty acid elongation	26	3	0.0812456	1
path:hsa04140	Autophagy - animal	133	10	0.0853229	1
path:hsa05135	Yersinia infection	129	11	0.0865994	1
path:hsa04979	Cholesterol metabolism	50	5	0.0880305	1
path:hsa04961	Endocrine and other factor-regulated calcium reabsorption	51	6	0.0904966	1

### Sheet: ST4. missMethyl GO analysis CN
Supplementary Table 4: Top Gene ontology enrichment terms calculated using missMethyl for the 475 probes present in the aggression associated caudate nucleus module. Present is the gene ontology ID, the term type (CC = Cellular Compartment, BP = Biological Processes, MF = Molecular Function), a description of the term. N refers the total number of probes in the pathway, DE refers to the number pr…
Ontology ID	Type	Description	N	DE	P.DE	FDR
GO:0022900	BP	electron transport chain	140	8	0.0004537	1
GO:0005829	CC	cytosol	5012	117	0.000955429	1
GO:0021910	BP	smoothened signaling pathway involved in ventral spinal cord patterning	6	3	0.00115163	1
GO:0051222	BP	positive regulation of protein transport	281	14	0.00149079	1
GO:0017053	CC	transcription repressor complex	70	7	0.00156312	1
GO:0046034	BP	ATP metabolic process	239	10	0.00176061	1
GO:0043167	MF	ion binding	5539	130	0.00258229	1
GO:0070986	BP	left/right axis specification	14	3	0.00266777	1
GO:1903170	BP	negative regulation of calcium ion transmembrane transport	42	4	0.00341063	1
GO:0071889	MF	14-3-3 protein binding	30	5	0.00353149	1
GO:0031253	CC	cell projection membrane	326	17	0.00410531	1
GO:0031967	CC	organelle envelope	1130	28	0.00412448	1
GO:0031975	CC	envelope	1130	28	0.00412448	1
GO:0055131	MF	C3HC4-type RING finger domain binding	5	2	0.00487166	1
GO:0016491	MF	oxidoreductase activity	678	19	0.00498902	1
GO:0048711	BP	positive regulation of astrocyte differentiation	13	3	0.00509184	1
GO:0031069	BP	hair follicle morphogenesis	29	4	0.00544607	1
GO:0050919	BP	negative chemotaxis	46	6	0.00559639	1
GO:0007418	BP	ventral midline development	5	2	0.00586026	1
GO:0009649	BP	entrainment of circadian clock	34	4	0.00588859	1
GO:0010257	BP	NADH dehydrogenase complex assembly	47	3	0.00590846	1
GO:0032981	BP	mitochondrial respiratory chain complex I assembly	47	3	0.00590846	1
GO:0009055	MF	electron transfer activity	101	5	0.00594366	1
GO:0046872	MF	metal ion binding	3897	96	0.00599729	1
GO:0030291	MF	protein serine/threonine kinase inhibitor activity	33	4	0.00602818	1
GO:0009648	BP	photoperiodism	33	4	0.00624235	1
GO:0005173	MF	stem cell factor receptor binding	4	2	0.00642519	1
GO:1903561	CC	extracellular vesicle	2094	53	0.00646174	1
GO:0043230	CC	extracellular organelle	2095	53	0.00648764	1
GO:0035034	MF	histone acetyltransferase regulator activity	2	1	0.00701793	1
GO:0006091	BP	generation of precursor metabolites and energy	441	14	0.0070562	1
GO:0043169	MF	cation binding	3979	97	0.00705948	1
GO:0008201	MF	heparin binding	164	10	0.00731047	1
GO:0004790	MF	thioether S-methyltransferase activity	1	1	0.00745439	1
GO:0030748	MF	amine N-methyltransferase activity	1	1	0.00745439	1
GO:0102707	MF	S-adenosyl-L-methionine:beta-alanine N-methyltransferase activity	1	1	0.00745439	1
GO:0021915	BP	neural tube development	150	10	0.00762162	1
GO:0016575	BP	histone deacetylation	89	6	0.00767694	1
GO:0015094	MF	lead ion transmembrane transporter activity	1	1	0.00798505	1
GO:0015099	MF	nickel cation transmembrane transporter activity	1	1	0.00798505	1
GO:0015675	BP	nickel cation transport	1	1	0.00798505	1
GO:0015692	BP	lead ion transport	1	1	0.00798505	1
GO:0035444	BP	nickel cation transmembrane transport	1	1	0.00798505	1
GO:0070826	CC	paraferritin complex	1	1	0.00798505	1
GO:0098732	BP	macromolecule deacylation	122	7	0.00861724	1
GO:0042352	BP	GDP-L-fucose salvage	1	1	0.00897681	1
GO:0050201	MF	fucokinase activity	1	1	0.00897681	1
GO:0003997	MF	acyl-CoA oxidase activity	7	2	0.00904405	1
GO:0061768	MF	magnesium:sodium antiporter activity	1	1	0.00907718	1
GO:0042278	BP	purine nucleoside metabolic process	26	3	0.0100109	1
GO:0002116	CC	semaphorin receptor complex	9	3	0.010222	1
GO:0045668	BP	negative regulation of osteoblast differentiation	49	5	0.0103928	1
GO:0072656	BP	maintenance of protein location in mitochondrion	5	2	0.0109321	1
GO:0038202	BP	TORC1 signaling	47	4	0.0109692	1
GO:0021564	BP	vagus nerve development	3	2	0.0112792	1
GO:0040007	BP	growth	892	32	0.0113059	1
GO:0051287	MF	NAD binding	50	4	0.0113546	1
GO:0007371	BP	ventral midline determination	1	1	0.0116109	1
GO:0072285	BP	mesenchymal to epithelial transition involved in metanephric renal vesicle formation	1	1	0.0116109	1
GO:0033791	MF	3alpha,7alpha,12alpha-trihydroxy-5beta-cholestanoyl-CoA 24-hydroxylase activity	1	1	0.0117993	1
GO:0019781	MF	NEDD8 activating enzyme activity	2	1	0.0121652	1
GO:0006090	BP	pyruvate metabolic process	98	6	0.0124973	1
GO:0016634	MF	oxidoreductase activity, acting on the CH-CH group of donors, oxygen as acceptor	10	2	0.0126353	1
GO:0003863	MF	3-methyl-2-oxobutanoate dehydrogenase (2-methylpropanoyl-transferring) activity	2	1	0.013036	1
GO:0017154	MF	semaphorin receptor activity	10	3	0.0130477	1
GO:0008376	MF	acetylgalactosaminyltransferase activity	34	4	0.0133675	1
GO:1901201	BP	regulation of extracellular matrix assembly	16	3	0.0134802	1
GO:0008336	MF	gamma-butyrobetaine dioxygenase activity	1	1	0.0136984	1
GO:0150115	BP	cell-substrate junction organization	96	8	0.0138229	1
GO:0060170	CC	ciliary membrane	72	5	0.0141522	1
GO:0003868	MF	4-hydroxyphenylpyruvate dioxygenase activity	2	1	0.0142692	1
GO:0004860	MF	protein kinase inhibitor activity	69	5	0.0143027	1
GO:1901681	MF	sulfur compound binding	260	12	0.014403	1
GO:0031252	CC	cell leading edge	399	19	0.0144984	1
GO:0003147	BP	neural crest cell migration involved in heart formation	1	1	0.0145721	1
GO:0004396	MF	hexokinase activity	5	2	0.0147482	1
GO:0008865	MF	fructokinase activity	5	2	0.0147482	1
GO:0019158	MF	mannokinase activity	5	2	0.0147482	1
GO:0120181	BP	focal adhesion disassembly	6	2	0.0147561	1
GO:0120183	BP	positive regulation of focal adhesion disassembly	6	2	0.0147561	1
GO:0031929	BP	TOR signaling	118	6	0.0151197	1
GO:0046835	BP	carbohydrate phosphorylation	24	3	0.0151999	1
GO:0061797	MF	pH-gated chloride channel activity	1	1	0.0152721	1
GO:0007113	BP	endomitotic cell cycle	3	1	0.0163419	1
GO:0045988	BP	negative regulation of striated muscle contraction	8	2	0.016345	1
GO:0048524	BP	positive regulation of viral process	59	4	0.0166542	1
GO:0001954	BP	positive regulation of cell-matrix adhesion	55	5	0.01692	1
GO:0010586	BP	miRNA metabolic process	26	3	0.0175367	1
GO:0030956	CC	glutamyl-tRNA(Gln) amidotransferase complex	3	1	0.0177849	1
GO:0050567	MF	glutaminyl-tRNA synthase (glutamine-hydrolyzing) activity	3	1	0.0177849	1
GO:0070681	BP	glutaminyl-tRNAGln biosynthesis via transamidation	3	1	0.0177849	1
GO:0018242	BP	protein O-linked glycosylation via serine	10	2	0.0180481	1
GO:0048483	BP	autonomic nervous system development	45	5	0.0182055	1
GO:0018243	BP	protein O-linked glycosylation via threonine	9	2	0.0182595	1
GO:0014807	BP	regulation of somitogenesis	6	2	0.0184796	1
GO:0004483	MF	mRNA (nucleoside-2'-O-)-methyltransferase activity	2	1	0.0187611	1
GO:0097309	BP	cap1 mRNA methylation	2	1	0.0187611	1
GO:1904881	BP	cellular response to hydrogen sulfide	2	1	0.0188875	1
GO:0061714	MF	folic acid receptor activity	2	1	0.0189023	1
GO:0071231	BP	cellular response to folic acid	2	1	0.0189023	1
GO:0033293	MF	monocarboxylic acid binding	81	5	0.0190585	1
GO:0007386	BP	compartment pattern specification	5	2	0.0192933	1
GO:0097396	BP	response to interleukin-17	11	2	0.0194773	1
GO:0097398	BP	cellular response to interleukin-17	11	2	0.0194773	1
GO:0072523	BP	purine-containing compound catabolic process	45	4	0.0197498	1
GO:0099527	BP	postsynapse to nucleus signaling pathway	9	2	0.0200548	1
GO:0042045	BP	epithelial fluid transport	10	2	0.0201374	1
GO:0016049	BP	cell growth	458	19	0.0203843	1
GO:0016055	BP	Wnt signaling pathway	423	19	0.0203891	1
GO:0005890	CC	sodium:potassium-exchanging ATPase complex	11	2	0.0206312	1
GO:0019752	BP	carboxylic acid metabolic process	857	22	0.02072	1
GO:0016903	MF	oxidoreductase activity, acting on the aldehyde or oxo group of donors	44	3	0.0207942	1
GO:0033540	BP	fatty acid beta-oxidation using acyl-CoA oxidase	12	2	0.0209888	1
GO:0030056	CC	hemidesmosome	6	2	0.0213702	1
GO:0097730	CC	non-motile cilium	150	7	0.021371	1
GO:1901361	BP	organic cyclic compound catabolic process	466	14	0.0214435	1
GO:0090311	BP	regulation of protein deacetylation	56	4	0.0216546	1
GO:0036482	BP	neuron intrinsic apoptotic signaling pathway in response to hydrogen peroxide	2	1	0.0219969	1
GO:1903384	BP	negative regulation of hydrogen peroxide-induced neuron intrinsic apoptotic signaling pathway	2	1	0.0219969	1
GO:2001269	BP	positive regulation of cysteine-type endopeptidase activity involved in apoptotic signaling pathway	10	2	0.0220315	1
GO:0031982	CC	vesicle	3771	87	0.0225346	1
GO:0060081	BP	membrane hyperpolarization	10	2	0.0225768	1
GO:0045967	BP	negative regulation of growth rate	1	1	0.0228102	1
GO:1902285	BP	semaphorin-plexin signaling pathway involved in neuron projection guidance	14	3	0.0230984	1
GO:1904880	BP	response to hydrogen sulfide	3	1	0.0231249	1
GO:0030111	BP	regulation of Wnt signaling pathway	316	15	0.0231825	1
GO:0005536	MF	glucose binding	10	2	0.0234931	1
GO:0005539	MF	glycosaminoglycan binding	224	11	0.0236946	1
GO:0071949	MF	FAD binding	36	3	0.0241287	1
GO:0045926	BP	negative regulation of growth	231	11	0.0242159	1
GO:0046700	BP	heterocycle catabolic process	418	13	0.0244867	1
GO:0008828	MF	dATP pyrophosphohydrolase activity	1	1	0.0245833	1
GO:0047693	MF	ATP diphosphatase activity	1	1	0.0245833	1
GO:0106377	MF	2-hydroxy-ATP hydrolase activity	1	1	0.0245833	1
GO:0106378	MF	2-hydroxy-dATP hydrolase activity	1	1	0.0245833	1
GO:1904204	BP	regulation of skeletal muscle hypertrophy	2	1	0.0248402	1
GO:0030018	CC	Z disc	122	8	0.0248826	1
GO:0035748	CC	myelin sheath abaxonal region	6	2	0.0249348	1
GO:0099738	CC	cell cortex region	39	4	0.025252	1
GO:0048705	BP	skeletal system morphogenesis	224	13	0.0254061	1
GO:0035329	BP	hippo signaling	37	4	0.0254232	1
GO:0043196	CC	varicosity	7	2	0.0258031	1
GO:2001241	BP	positive regulation of extrinsic apoptotic signaling pathway in absence of ligand	10	2	0.0259288	1
GO:0043209	CC	myelin sheath	41	4	0.0263522	1
GO:0048863	BP	stem cell differentiation	206	11	0.0267167	1

### Sheet: ST5. KEGG Pathway Enrichment CN
Supplementary Table 5: Top KEGG Pathways enriched as calculated using missMethyl for the 475 probes present in the aggression associated caudate nucleus module. Present is the pathway ID, a description of the term. N refers the total number of probes in the pathway, DE refers to the number present in the module, P.DE refers to the uncorrected P-value and FDR refers to the false discovery rate adj…
Pathway ID	Description	N	DE	P.DE	FDR
path:hsa01200	Carbon metabolism	101	6	0.00297546	0.491356
path:hsa04930	Type II diabetes mellitus	45	6	0.00302705	0.491356
path:hsa04330	Notch signaling pathway	56	6	0.0041877	0.491356
path:hsa04964	Proximal tubule bicarbonate reclamation	21	3	0.00663624	0.583989
path:hsa04530	Tight junction	160	9	0.00939017	0.622036
path:hsa05131	Shigellosis	233	10	0.01342	0.622036
path:hsa05206	MicroRNAs in cancer	282	11	0.0139813	0.622036
path:hsa00524	Neomycin, kanamycin and gentamicin biosynthesis	5	2	0.0147482	0.622036
path:hsa01100	Metabolic pathways	1432	34	0.0159043	0.622036
path:hsa04960	Aldosterone-regulated sodium reabsorption	36	4	0.0177592	0.625124
path:hsa01250	Biosynthesis of nucleotide sugars	37	3	0.0240155	0.743602
path:hsa04714	Thermogenesis	208	8	0.0262511	0.743602
path:hsa05230	Central carbon metabolism in cancer	66	5	0.0274626	0.743602
path:hsa04933	AGE-RAGE signaling pathway in diabetic complications	95	6	0.0319469	0.757186
path:hsa00520	Amino sugar and nucleotide sugar metabolism	48	3	0.0342358	0.757186
path:hsa00360	Phenylalanine metabolism	14	2	0.0344175	0.757186
path:hsa03320	PPAR signaling pathway	72	4	0.0418699	0.866954
path:hsa04371	Apelin signaling pathway	135	7	0.0473589	0.902099
path:hsa00512	Mucin type O-glycan biosynthesis	33	3	0.0511201	0.902099
path:hsa04360	Axon guidance	175	10	0.0530566	0.902099
path:hsa04392	Hippo signaling pathway - multiple species	28	3	0.0589661	0.902099
path:hsa04115	p53 signaling pathway	72	4	0.0654601	0.902099
path:hsa00010	Glycolysis / Gluconeogenesis	62	3	0.0672935	0.902099
path:hsa00500	Starch and sucrose metabolism	29	2	0.0692021	0.902099
path:hsa04070	Phosphatidylinositol signaling system	91	5	0.0693276	0.902099
path:hsa04973	Carbohydrate digestion and absorption	40	3	0.0701696	0.902099
path:hsa00130	Ubiquinone and other terpenoid-quinone biosynthesis	11	1	0.0713581	0.902099
path:hsa04910	Insulin signaling pathway	131	6	0.0728448	0.902099
path:hsa05203	Viral carcinogenesis	183	7	0.0749255	0.902099
path:hsa04932	Non-alcoholic fatty liver disease	143	5	0.0768834	0.902099
path:hsa04390	Hippo signaling pathway	154	8	0.08737	0.944624
path:hsa01040	Biosynthesis of unsaturated fatty acids	26	2	0.0875369	0.944624
path:hsa04723	Retrograde endocannabinoid signaling	130	6	0.0885585	0.944624
path:hsa00640	Propanoate metabolism	32	2	0.0927858	0.947114
path:hsa05220	Chronic myeloid leukemia	74	4	0.0963065	0.947114
path:hsa00514	Other types of O-glycan biosynthesis	43	3	0.0984436	0.947114

### Sheet: ST6. snRNA Enrichment analysis 
Supplementary Table 6: Summary results for expression weighted cell type enrichment analysis for genes annotated to the DepressionSN module. Key: P-value = uncorrected p-value from the EWCE enrichment test, FC = fold enrichment of genes tested in the expression set within that particular cell type, SD from mean = the number of standard deviations from the mean level of expression for target genes…
Broad Cell Type	Fine Cell Type	P-value	FC	SD from mean	FDR
ExcitatoryNeurons	Ex_POSTN	0	1.31119	7.43857	0
ExcitatoryNeurons	Ex_OPRD1	0	1.2998	6.34527	0
InhibitoryNeurons	Inh_PRLR_RP11_384J4_2	0	1.14744	4.62279	0
ExcitatoryNeurons	Ex_MYO5B	2e-05	1.16932	4.6277	0.00034
DopaminergicNeurons	CALB1_GEM	0.00027	1.19542	4.11956	0.003672
DopaminergicNeurons	SOX6_AGTR1	0.00037	1.15191	3.70458	0.00398286
InhibitoryNeurons	Inh_SIX3	0.00041	1.1503	3.82559	0.00398286
ExcitatoryNeurons	Ex_LAMP5_NTNG2	0.00061	1.15273	3.55905	0.005185
DopaminergicNeurons	SOX6_PART1	0.00076	1.13611	3.49965	0.00574222
InhibitoryNeurons	Inh_PAX5_CCBE1	0.00203	1.1095	3.13703	0.013804
ExcitatoryNeurons	Ex_SATB2	0.00318	1.15428	3.3235	0.0196582
DopaminergicNeurons	CALB1_CALCR	0.00668	1.13801	2.93211	0.0358308
InhibitoryNeurons	Inh_IGFBP5	0.00685	1.1354	2.98143	0.0358308
ExcitatoryNeurons	Ex_CYP2J2	0.00761	1.19767	3.00618	0.0369629
ExcitatoryNeurons	Ex_EBF2_CTC_552D5_1	0.0088	1.08898	2.5534	0.0398933
DopaminergicNeurons	CALB1_TRHR	0.02039	1.11518	2.31847	0.0866575
InhibitoryNeurons	Inh_INHBA	0.03462	1.13531	2.19322	0.13848
DopaminergicNeurons	SOX6_GFRA2	0.0377	1.11882	2.23863	0.142422
Oligodedrocytes	Olig_PLXDC2	0.04876	1.07171	1.70669	0.174509
DopaminergicNeurons	CALB1_CRYM_CCDC68	0.05843	1.10296	1.79242	0.19516
DopaminergicNeurons	CALB1_PPP1R17	0.06157	1.0817	1.72575	0.19516
ExcitatoryNeurons	Ex_VWA5B1_CALB1	0.06314	1.08897	1.72637	0.19516
InhibitoryNeurons	Inh_PAX5_VCAN	0.08087	1.07234	1.49858	0.239094
InhibitoryNeurons	Inh_OTX2_CASR	0.08694	1.11833	1.43894	0.24633
Endothelial	Endo_SLIT3	0.1515	1.07404	1.02704	0.41208
Astrocytes	Astro_SIDT1	0.18724	1.03719	0.884045	0.489705
Endothelial	Endo_COL6A3	0.25036	1.05356	0.636518	0.630536
Astrocytes	Astro_SERPINA3	0.34882	1.01706	0.332334	0.831945
ExcitatoryNeurons	Ex_PPP1R1C	0.3548	1.01852	0.251699	0.831945
OPCs	OPC_MDFI	0.37018	1.01791	0.260294	0.839075
DopaminergicNeurons	SOX6_DDT	0.39341	1.00947	0.237523	0.847465
Oligodedrocytes	Olig_PLXDC2_KCNAB1	0.40195	1.00979	0.225059	0.847465
Astrocytes	Astro_GBP2_SPOCD1	0.41127	1.00822	0.143065	0.847465
Oligodedrocytes	Olig_ENPP6_LUCAT1	0.42925	1.00658	0.155168	0.8585
ExcitatoryNeurons	Ex_LAMP5_BAIAP3	0.55945	0.99279	-0.186466	1
Endothelial	Endo_MET	0.6028	0.973678	-0.318561	1
Oligodedrocytes	Olig_ENPP6_ACTN2	0.63807	0.983649	-0.37622	1
Astrocytes	Astro_GUCY1A2	0.67181	0.978932	-0.471344	1
Astrocytes	Ependyma_ZBBX	0.68738	0.955343	-0.536661	1
MicrogliaMacrophages	MG_GPNMB_SULT1C2	0.75472	0.968033	-0.701765	1
MicrogliaMacrophages	MG_CECR2_FGL1	0.76331	0.967899	-0.727497	1
Endothelial	Endo_DCN_ABCC9	0.76878	0.954981	-0.754019	1
OPCs	OPC_ADM	0.7992	0.953249	-0.846324	1
OPCs	OPC_HOXD3	0.8081	0.949517	-0.880588	1
OPCs	OPC_KIAA0040	0.84581	0.950708	-1.01503	1
Astrocytes	Astro_VIM_LHX2	0.86142	0.940507	-1.05597	1
MicrogliaMacrophages	MG_GPNMB_LPL	0.89033	0.934835	-1.17375	1
OPCs	OPC_CACNG4	0.90534	0.950493	-1.28011	1
Astrocytes	Astro_GJB6_OXTR	0.93076	0.942181	-1.45021	1
DopaminergicNeurons	CALB1_RBP4	0.93463	0.925061	-1.34463	1
MicrogliaMacrophages	Macro_CD200R1	0.93969	0.901195	-1.41593	1
Oligodedrocytes	Olig_ENPP6_EMILIN2	0.94178	0.928596	-1.5096	1
Endothelial	Endo_NOTCH3_PLK2	0.94302	0.914854	-1.53136	1
MicrogliaMacrophages	MG_FOSL2	0.95164	0.922741	-1.60752	1
Astrocytes	Astro_CYP4F12	0.97703	0.926516	-1.93298	1
MicrogliaMacrophages	MG_SPON1	0.98195	0.912949	-2.0319	1
Endothelial	Endo_IL27RA	0.98662	0.872834	-2.10003	1
MicrogliaMacrophages	MG_CCL3	0.98892	0.865822	-1.99921	1
Astrocytes	Astro_GLYATL2	0.99495	0.885961	-2.11718	1
Endothelial	Endo_SNTG2	0.99584	0.833201	-2.33701	1
Oligodedrocytes	Olig_PLXDC2_KCNK10	0.99655	0.890412	-2.49281	1
Oligodedrocytes	Olig_PLXDC2_SFRP1	0.99837	0.888496	-2.74189	1
MicrogliaMacrophages	MG_MGAM	0.99844	0.851065	-2.57549	1
MicrogliaMacrophages	MG_OPRM1	0.99884	0.878766	-2.91495	1
MicrogliaMacrophages	MG_MKI67	0.99984	0.72732	-2.80347	1
MicrogliaMacrophages	MG_GPNMB_SUSD1	0.9999	0.846516	-3.08427	1
Astrocytes	Astro_VIM_TNFSRF12A	0.99993	0.843984	-2.83724	1
MicrogliaMacrophages	MG_TSPO_VIM	1	0.825183	-4.09672	1
